# Microbiomes of hadal fishes contain similar taxa, obligate symbionts, and known piezophiles across trench habitats

**DOI:** 10.1101/2022.01.15.476391

**Authors:** Jessica M. Blanton, Logan M. Peoples, Mackenzie E. Gerringer, Caroline M. Iacuniello, Natalya D. Gallo, Thomas D. Linley, Alan J. Jamieson, Jeffrey C. Drazen, Douglas H. Bartlett, Eric E. Allen

## Abstract

Hadal snailfishes are the deepest-living fishes in the ocean, inhabiting trenches from depths of ∼6,000 to 8,000 m. While the microbial communities in trench environments have begun to be characterized, the microbes associated with hadal megafauna remain relatively unknown. Here, we describe the gut microbiomes of two hadal snailfishes, *Pseudoliparis swirei* (Mariana Trench) and *Notoliparis kermadecensis* (Kermadec Trench) using 16S rRNA gene amplicon sequencing. We contextualize these microbiomes with comparisons to the abyssal macrourid *Coryphaenoides yaquinae* and the continental shelf-dwelling snailfish *Careproctus melanurus*. The microbial communities of the hadal snailfishes were distinct from their shallower counterparts and were dominated by the same sequences related to the Mycoplasmataceae and Desulfovibrionaceae. These shared taxa indicate that symbiont lineages may have remained similar to the ancestral symbiont since their geographic separation or that they are dispersed between geographically distant trenches and subsequently colonize specific hosts. The abyssal and hadal fishes contained sequences related to known, cultured piezophiles, microbes that grow optimally under high hydrostatic pressure, including *Psychromonas, Moritella*, and *Shewanella*. These taxa are adept at colonizing nutrient-rich environments present in the deep ocean, such as on particles and in the guts of hosts, and we hypothesize they could make a dietary contribution to deep-sea fishes by degrading chitin and producing fatty acids. We characterize the gut microbiota within some of the deepest fishes to provide new insight into the diversity and distribution of host-associated microbial taxa and the potential of these animals, and the microbes they harbor, for understanding adaptation to deep-sea habitats.

**Importance:** Hadal trenches, characterized by high hydrostatic pressures and low temperatures, are one of the most extreme environments on our planet. By examining the microbiome of abyssal and hadal fishes, we provide insight into both the physiology of the deepest-living vertebrates and the microbes which colonize them. Our findings show that there are similar microbial populations in fishes geographically separated by thousands of miles, reflecting strong selection for specific microbial lineages. Only a handful of psychropiezophilic taxa, which do not reflect the diversity of microbial life at great depth, have been successfully isolated in the laboratory. Our examination of deep-sea fish microbiomes shows that typical high-pressure culturing methodologies, which have largely remained unchanged since the pioneering work of Claude ZoBell in the 1950s, may simulate the chemical environment found in animal guts and helps explain why the same deep-sea genera are consistently isolated.
