## Supplemental Table 1 for "Microbiomes of hadal fishes contain similar taxa, obligate symbionts, and known piezophiles across trench habitats"

### Sheet: Sheet1
Supplemental Table 1. Sample information for each specimen described in this study.
Species	Sample name	Museum_or_field_ID	Latitude_N	Longitude_W	Depth_m	Sequencing_name	BioSample
Apristurus brunneus	XAB1B	-	32.4877	117.281	698	JB247	SAMN18669394
Apristurus brunneus	XAB1A	-	32.4877	117.281	698	JB246	SAMN18669393
Argyropelecus affinis	SPLP_7	-	32.4485	117.34	550-822	JB495	SAMN18669392
Argyropelecus affinis	SPLP_5	-	32.4485	117.34	550-822	JB437	SAMN18669391
Argyropelecus affinis	SPLP_3	-	32.4485	117.34	550-822	JB439	SAMN18669390
Argyropelecus affinis	SPLP_1	-	32.4485	117.34	550-822	JB491	SAMN18669389
Argyropelecus affinis	SP1608_7	-	32.4485	117.34	550-822	JB443	SAMN18669358
Atherinopsis californiensis	AC5_A	-	32.8672	117.257	2	JB194	SAMN18669305
Atherinopsis californiensis	AC4_B	-	32.8672	117.257	2	JB193	SAMN18669304
Careproctus melanurus	CMEL_379_4	NOAA FRAMD 19852	33.0395	117.382	381	JB288	SAMN18669310
Careproctus melanurus	CMEL_531_1	NOAA FRAMD 20979	32.7264	117.437	566	JB289	SAMN18669315
Careproctus melanurus	CMEL_531_2	NOAA FRAMD 20979	32.7264	117.437	531	JB290	SAMN18669316
Careproctus melanurus	CMEL_841_3	NOAA FRAMD 19275	33.2654	118.041	834	JB291	SAMN18669317
Careproctus melanurus	CMEL_340_1	SP1504	32.4191	117.225	340	JB570	SAMN18669306
Careproctus melanurus	CMEL_379_2	NOAA FRAMD 19852	33.0395	117.382	381	JB571	SAMN18669308
Careproctus melanurus	CMEL_379_3	NOAA FRAMD 19852	33.0237	117.382	381	JB572	SAMN18669309
Careproctus melanurus	CMEL_379_5	NOAA FRAMD 19852	33.0395	117.382	381	JB573	SAMN18669311
Careproctus melanurus	CMEL_379_6	NOAA FRAMD 19852	33.0395	117.382	381	JB579	SAMN18669312
Careproctus melanurus	CMEL_379_7	NOAA FRAMD 19852	33.0395	117.382	381	JB580	SAMN18669313
Careproctus melanurus	CMEL_379_8	NOAA FRAMD 19852	33.0395	117.382	381	JB581	SAMN18669314
Careproctus melanurus	CMEL_379_1	NOAA FRAMD 19852	33.0395	117.382	381	JB588	SAMN18669307
Coryphaenoides yaquinae	MT200008	-	12.7364	144.7	4441	JB585	SAMN18669321
Coryphaenoides yaquinae	MT200151	-	12.7256	144.665	5255	JB286	SAMN18669341
Coryphaenoides yaquinae	MT200152	-	12.7256	144.665	5255	JB287	SAMN18669342
Coryphaenoides yaquinae	MT200015	-	12.5261	144.736	6081	JB566	SAMN18669322
Eptatretus deani	XED1C	-	32.4877	117.281	698	JB250	SAMN18669397
Eptatretus deani	XED1B	-	32.4877	117.281	698	JB249	SAMN18669396
Eptatretus deani	XED1A	-	32.4877	117.281	698	JB248	SAMN18669395
Eptatretus stoutii	XES2C	-	32.8705	117.261	24	JB254	SAMN18669401
Eptatretus stoutii	XES2B	-	32.8705	117.261	24	JB253	SAMN18669400
Eptatretus stoutii	XES2A	-	32.8705	117.261	24	JB252	SAMN18669399
Eptatretus stoutii	XES1A	-	32.8705	117.261	24	JB251	SAMN18669398
Gonostomatidae	SP1733_57	-	32.4485	117.34	550-822	JB797	SAMN18669388
Gonostomatidae	SP1733_49	-	32.4485	117.34	550-822	JB827	SAMN18669387
Gonostomatidae	SP1733_29	-	32.4485	117.34	550-822	JB768	SAMN18669381
Gonostomatidae	SP1728_29	-	32.4485	117.34	550-822	JB804	SAMN18669363
Gonostomatidae	SP1728_27	-	32.4485	117.34	550-822	JB802	SAMN18669362
Gonostomatidae	SP1728_24	-	32.4485	117.34	550-822	JB692	SAMN18669361
Melamphaidae	SP1733_43	-	32.4485	117.34	550-822	JB749	SAMN18669386
Melamphaidae	SP1733_40	-	32.4485	117.34	550-822	JB694	SAMN18669385
Melamphaidae	SP1733_38	-	32.4485	117.34	550-822	JB770	SAMN18669384
Melamphaidae	SP1728_48	-	32.4485	117.34	550-822	JB698	SAMN18669368
Melamphaidae	SP1728_46	-	32.4485	117.34	550-822	JB814	SAMN18669367
Melamphaidae	SP1728_39	-	32.4485	117.34	550-822	JB811	SAMN18669365
Mobula birostris	XMB1A	-	21.3541	104.437	0	JB257	SAMN18669402
Myctophidae	SP1733_17	-	32.4485	117.34	550-822	JB754	SAMN18669379
Myctophidae	SP1733_15	-	32.4485	117.34	550-822	JB746	SAMN18669378
Myctophidae	SP1733_12	-	32.4485	117.34	550-822	JB753	SAMN18669377
Myctophidae	SP1728_3	-	32.4485	117.34	550-822	JB762	SAMN18669364
Myctophidae	SP1728_20	-	32.4485	117.34	550-822	JB747	SAMN18669360
Myctophidae	SP1728_1	-	32.4485	117.34	550-822	JB790	SAMN18669359
Myctophidae	SP1528_6	-	32.4485	117.34	550-822	JB447	SAMN18669357
Myctophidae	SP1528_5	-	32.4485	117.34	550-822	JB541	SAMN18669356
Myctophidae	SP1528_1	-	32.4485	117.34	550-822	JB445	SAMN18669355
Myctophidae	LP_7	-	32.4485	117.34	550-822	JB527	SAMN18669320
Myctophidae	LP_6	-	32.4485	117.34	550-822	JB525	SAMN18669319
Myctophidae	LP_4	-	32.4485	117.34	550-822	JB523	SAMN18669318
Notoliparis kermadecensis	NK100327	-	-31.8896	-177.533	6456	JB568	SAMN18669348
Notoliparis kermadecensis	NK100329	-	-31.8896	-177.533	6456	JB569	SAMN18669349
Notoliparis kermadecensis	NK100310	-	-31.9135	-177.482	7251	JB587	SAMN18669347
Notoliparis kermadecensis	NK100171	-	-35.6718	-178.883	7515	JB567	SAMN18669343
Notoliparis kermadecensis	NK100172	-	-35.6718	-178.883	7515	JB576	SAMN18669344
Notoliparis kermadecensis	NK100177	-	-35.6718	-178.883	7515	JB577	SAMN18669346
Notoliparis kermadecensis	NK100176	-	-35.6718	-178.883	7515	JB578	SAMN18669345
Pseudoliparis swirei	MT200087	SIO# 16-85	11.8107	144.994	6898	JB283	SAMN18669337
Pseudoliparis swirei	MT200027	USNM# 438994	12.6339	144.751	6914	JB275	SAMN18669325
Pseudoliparis swirei	MT200085	USNM# 438995	11.8147	144.986	6949	JB282	SAMN18669336
Pseudoliparis swirei	MT200084	USNM# 438987	11.8147	144.986	6949	JB583	SAMN18669335
Pseudoliparis swirei	MT200024	USNM# 438996	12.6103	144.768	6961	JB274	SAMN18669324
Pseudoliparis swirei	MT200096	USNM# 438989	11.826	145.009	6974	JB284	SAMN18669338
Pseudoliparis swirei	MT200021	USNM# 438993	12.5979	144.779	7062	JB574	SAMN18669323
Pseudoliparis swirei	MT200043	SIO# 16-81	12.4235	144.871	7497	JB575	SAMN18669328
Pseudoliparis swirei	MT200041	USNM# 438977	12.4235	144.871	7497	JB582	SAMN18669326
Pseudoliparis swirei	MT200042	SIO# 16-81	12.4235	144.871	7497	JB586	SAMN18669327
Pseudoliparis swirei	MT200047	USNM# 438988	12.4256	144.912	7509	JB276	SAMN18669329
Pseudoliparis swirei	MT200048	USNM# 438983	12.4256	144.912	7509	JB277	SAMN18669330
Pseudoliparis swirei	MT200134	USNM# 438986	12.2766	144.62	7626	JB285	SAMN18669339
Pseudoliparis swirei	MT200143	USNM# 438982	12.3495	144.681	7652	JB584	SAMN18669340
Pseudoliparis swirei	MT200070	SIO# 16-84	11.9128	144.951	7841	JB278	SAMN18669331
Pseudoliparis swirei	MT200071	USNM# 438978	11.9128	144.951	7841	JB279	SAMN18669332
Pseudoliparis swirei	MT200074	USNM# 438984	11.9273	144.962	7907	JB280	SAMN18669333
Pseudoliparis swirei	MT200081	SIO# 16-88	11.9297	144.929	7966	JB281	SAMN18669334
Seriola lalandi	SL15_D	-	32.2705	117.36	20	JB144	SAMN18669354
Seriola lalandi	SL15_A	-	32.2705	117.36	20	JB143	SAMN18669353
Sternoptichydae	SP1733_35	-	32.4485	117.34	550-822	JB745	SAMN18669383
Sternoptichydae	SP1733_32	-	32.4485	117.34	550-822	JB719	SAMN18669382
Sternoptychidae	SP1733_27	-	32.4485	117.34	550-822	JB792	SAMN18669380
Sternoptychidae	SP1729_67	-	32.4485	117.34	550-822	JB735	SAMN18669376
Sternoptychidae	SP1729_63	-	32.4485	117.34	550-822	JB822	SAMN18669375
Sternoptychidae	SP1729_54	-	32.4485	117.34	550-822	JB685	SAMN18669374
Stomiidae	SP1729_40	-	32.4485	117.34	550-822	JB699	SAMN18669373
Stomiidae	SP1729_37	-	32.4485	117.34	550-822	JB717	SAMN18669372
Stomiidae	SP1729_35	-	32.4485	117.34	550-822	JB740	SAMN18669371
Stomiidae	SP1728_53	-	32.4485	117.34	550-822	JB757	SAMN18669370
Stomiidae	SP1728_50	-	32.4485	117.34	550-822	JB707	SAMN18669369
Stomiidae	SP1728_44	-	32.4485	117.34	550-822	JB683	SAMN18669366
